# Automated nuclear cartography reveals conserved sperm chromosome territory localization across 2 million years of mouse evolution

**DOI:** 10.1101/508770

**Authors:** Benjamin Matthew Skinner, Joanne Bacon, Claudia Cattoni Rathje, Erica Lee Larson, Emily Emiko Konishi Kopania, Jeffrey Martin Good, Nabeel Ahmed Affara, Peter James Ivor Ellis

## Abstract

Measurements of nuclear organization in asymmetric nuclei in 2D images have traditionally been manual. This is exemplified by attempts to measure chromosome position in sperm samples, typically by dividing the nucleus into zones, and manually scoring which zone a FISH signal lies in. This is time consuming, limiting the number of nuclei that can be analyzed, and prone to subjectivity. We have developed a new approach for automated mapping of FISH signals in asymmetric nuclei, integrated into an existing image analysis tool for nuclear morphology. Automatic landmark detection defines equivalent structural regions in each nucleus, then dynamic warping of the FISH images to a common shape allows us to generate a composite of the signal within the entire cell population. Using this approach, we mapped the positions of the sex chromosomes and two autosomes in three mouse lineages (Mus *musculus domesticus, Mus musculus musculus* and *Mus spretus*). We found that in all three, chromosomes 11 and 19 tend to interact with each other, but are shielded from interactions with the sex chromosomes. This organization is conserved across 2 million years of mouse evolution.
