## Supplementary material for "Automated nuclear cartography reveals conserved sperm chromosome territory localization across 2 million years of mouse evolution": Supplementary Tables.xls

### Sheet: Summary
	This is a supplementary data file for Skinner et al: Automated nuclear cartography reveals conserved sperm chromosome territory localization across 2 million years of mouse evolution
	Table S1:	Numbers of nuclei with FISH signals analysed in this study.
	Table S2:	Complete MS-SSIM* comparisons between warped composite images, including the individual similarity components of contrast, luminance and structure.

### Sheet: Table S1
Chromosome	Number of nuclei with FISH signals
PWK X	424
PWK Y	286
PWK 11	428
PWK 19	628
LEWES X	286
LEWES Y	162
LEWES 11	177
LEWES 19	420
STF X	408
STF Y	114
STF 11	155
STF 19	307

### Sheet: Table S2
Strain 1	Signal 1	Strain 2	Signal 2	Target shape	Luminance	Contrast	Structure	MS-SSIM*
LEWES	chr11	LEWES	chr19	LEWES	0.994	0.832	0.674	0.557
LEWES	chr11	LEWES	chrX	LEWES	0.969	0.61	0.466	0.275
LEWES	chr11	LEWES	chrY	LEWES	0.953	0.576	0.372	0.204
LEWES	chr19	LEWES	chrX	LEWES	0.959	0.608	0.452	0.263
LEWES	chr19	LEWES	chrY	LEWES	0.941	0.577	0.503	0.273
LEWES	chrX	LEWES	chrY	LEWES	0.985	0.823	0.76	0.616
LEWES	chr11	PWK	chr11	LEWES	0.989	0.814	0.684	0.551
LEWES	chr11	PWK	chr19	LEWES	0.993	0.831	0.688	0.567
LEWES	chr11	PWK	chrX	LEWES	0.964	0.584	0.38	0.214
LEWES	chr11	PWK	chrY	LEWES	0.957	0.579	0.386	0.214
LEWES	chr19	PWK	chr11	LEWES	0.998	0.888	0.825	0.732
LEWES	chr19	PWK	chrX	LEWES	0.965	0.599	0.46	0.266
LEWES	chr19	PWK	chrY	LEWES	0.948	0.575	0.474	0.258
LEWES	chrX	PWK	chr11	LEWES	0.967	0.663	0.636	0.408
LEWES	chrX	PWK	chr19	LEWES	0.953	0.609	0.588	0.342
LEWES	chrX	PWK	chrX	LEWES	0.986	0.821	0.789	0.639
LEWES	chrX	PWK	chrY	LEWES	0.989	0.766	0.725	0.55
LEWES	chrY	PWK	chr11	LEWES	0.948	0.646	0.621	0.381
LEWES	chrY	PWK	chr19	LEWES	0.933	0.583	0.587	0.319
LEWES	chrY	PWK	chrX	LEWES	0.996	0.86	0.755	0.647
LEWES	chrY	PWK	chrY	LEWES	0.997	0.839	0.755	0.631
LEWES	chr11	STF	chr11	LEWES	0.997	0.823	0.602	0.494
LEWES	chr11	STF	chr19	LEWES	0.993	0.797	0.565	0.447
LEWES	chr11	STF	chrX	LEWES	0.98	0.667	0.496	0.324
LEWES	chr11	STF	chrY	LEWES	0.953	0.572	0.284	0.155
LEWES	chr19	STF	chr11	LEWES	0.997	0.917	0.76	0.694
LEWES	chr19	STF	chr19	LEWES	0.999	0.932	0.632	0.589
LEWES	chr19	STF	chrX	LEWES	0.976	0.675	0.528	0.347
LEWES	chr19	STF	chrY	LEWES	0.944	0.607	0.345	0.198
LEWES	chrX	STF	chr11	LEWES	0.986	0.611	0.327	0.197
LEWES	chrX	STF	chr19	LEWES	0.962	0.584	0.347	0.195
LEWES	chrX	STF	chrX	LEWES	0.998	0.877	0.837	0.733
LEWES	chrX	STF	chrY	LEWES	0.993	0.779	0.707	0.547
LEWES	chrY	STF	chr11	LEWES	0.978	0.591	0.33	0.191
LEWES	chrY	STF	chr19	LEWES	0.945	0.548	0.384	0.199
LEWES	chrY	STF	chrX	LEWES	0.98	0.809	0.774	0.614
LEWES	chrY	STF	chrY	LEWES	0.984	0.751	0.714	0.527
PWK	chr11	PWK	chr19	LEWES	0.999	0.932	0.891	0.83
PWK	chr11	PWK	chrX	LEWES	0.954	0.626	0.664	0.396
PWK	chr11	PWK	chrY	LEWES	0.954	0.627	0.637	0.381
PWK	chr19	PWK	chr19	LEWES	0.993	0.858	0.859	0.732
PWK	chr19	PWK	chrX	LEWES	0.938	0.56	0.604	0.318
PWK	chr19	PWK	chrY	LEWES	0.94	0.568	0.562	0.3
PWK	chrX	PWK	chrX	LEWES	0.994	0.784	0.766	0.597
PWK	chrX	PWK	chrY	LEWES	0.998	0.857	0.795	0.679
PWK	chr11	STF	chr11	LEWES	0.993	0.817	0.701	0.569
PWK	chr11	STF	chr19	LEWES	0.997	0.812	0.598	0.485
PWK	chr11	STF	chrX	LEWES	0.983	0.761	0.719	0.538
PWK	chr11	STF	chrY	LEWES	0.951	0.634	0.505	0.304
PWK	chr19	STF	chr11	LEWES	0.99	0.897	0.724	0.642
PWK	chr19	STF	chr19	LEWES	0.997	0.93	0.656	0.608
PWK	chr19	STF	chrX	LEWES	0.973	0.694	0.666	0.449
PWK	chr19	STF	chrY	LEWES	0.938	0.614	0.439	0.253
PWK	chrX	STF	chr11	LEWES	0.969	0.565	0.258	0.141
PWK	chrX	STF	chr19	LEWES	0.965	0.57	0.341	0.187
PWK	chrX	STF	chrX	LEWES	0.98	0.779	0.768	0.586
PWK	chrX	STF	chrY	LEWES	0.991	0.736	0.697	0.508
PWK	chrY	STF	chr11	LEWES	0.971	0.556	0.29	0.157
PWK	chrY	STF	chr19	LEWES	0.962	0.57	0.347	0.19
PWK	chrY	STF	chrX	LEWES	0.977	0.728	0.725	0.516
PWK	chrY	STF	chrY	LEWES	0.984	0.738	0.683	0.496
STF	chr11	STF	chr19	LEWES	0.996	0.886	0.622	0.549
STF	chr11	STF	chrX	LEWES	0.984	0.703	0.381	0.264
STF	chr11	STF	chrY	LEWES	0.976	0.627	0.236	0.145
STF	chr19	STF	chrX	LEWES	0.977	0.654	0.403	0.257
STF	chr19	STF	chrY	LEWES	0.965	0.602	0.254	0.147
STF	chrX	STF	chrY	LEWES	0.996	0.837	0.8	0.668
LEWES	chr11	LEWES	chr19	PWK	0.995	0.839	0.695	0.58
LEWES	chr11	LEWES	chrX	PWK	0.97	0.602	0.472	0.276
LEWES	chr11	LEWES	chrY	PWK	0.962	0.59	0.402	0.229
LEWES	chr19	LEWES	chr19	PWK	0.997	0.895	0.766	0.683
LEWES	chr19	LEWES	chrX	PWK	0.984	0.582	0.477	0.273
LEWES	chr19	LEWES	chrY	PWK	0.956	0.597	0.543	0.31
LEWES	chrX	LEWES	chrX	PWK	0.999	0.895	0.825	0.737
LEWES	chrX	LEWES	chrY	PWK	0.996	0.815	0.753	0.611
LEWES	chrX	LEWES	chrY	PWK	0.994	0.835	0.771	0.641
LEWES	chr11	PWK	chr11	PWK	0.988	0.825	0.701	0.572
LEWES	chr11	PWK	chr19	PWK	0.993	0.845	0.707	0.593
LEWES	chr11	PWK	chrX	PWK	0.974	0.603	0.42	0.247
LEWES	chr11	PWK	chrY	PWK	0.972	0.607	0.428	0.252
LEWES	chr19	PWK	chr11	PWK	0.996	0.885	0.826	0.728
LEWES	chr19	PWK	chr19	PWK	0.999	0.897	0.846	0.758
LEWES	chr19	PWK	chrX	PWK	0.942	0.43	0.49	0.199
LEWES	chr19	PWK	chrY	PWK	0.964	0.493	0.502	0.238
LEWES	chrX	PWK	chr11	PWK	0.963	0.658	0.638	0.404
LEWES	chrX	PWK	chr19	PWK	0.944	0.581	0.6	0.329
LEWES	chrX	PWK	chrX	PWK	0.993	0.833	0.791	0.655
LEWES	chrX	PWK	chrY	PWK	0.99	0.754	0.732	0.547
LEWES	chrY	PWK	chr11	PWK	0.955	0.654	0.646	0.404
LEWES	chrY	PWK	chr19	PWK	0.952	0.607	0.601	0.347
LEWES	chrY	PWK	chrX	PWK	0.996	0.855	0.762	0.649
LEWES	chrY	PWK	chrY	PWK	0.994	0.829	0.764	0.629
LEWES	chr11	STF	chr11	PWK	0.988	0.778	0.562	0.432
LEWES	chr11	STF	chr19	PWK	0.992	0.766	0.441	0.335
LEWES	chr11	STF	chrX	PWK	0.961	0.594	0.307	0.175
LEWES	chr11	STF	chrY	PWK	0.948	0.545	0.177	0.091
LEWES	chr19	STF	chr11	PWK	0.997	0.886	0.659	0.582
LEWES	chr19	STF	chr19	PWK	0.975	0.852	0.64	0.532
LEWES	chr19	STF	chrX	PWK	0.963	0.66	0.419	0.266
LEWES	chr19	STF	chrY	PWK	0.95	0.621	0.299	0.176
LEWES	chrX	STF	chr11	PWK	0.983	0.59	0.436	0.253
LEWES	chrX	STF	chr19	PWK	0.967	0.535	0.36	0.186
LEWES	chrX	STF	chrX	PWK	0.964	0.695	0.81	0.543
LEWES	chrX	STF	chrY	PWK	0.992	0.744	0.702	0.518
LEWES	chrY	STF	chr11	PWK	0.978	0.598	0.406	0.237
LEWES	chrY	STF	chr19	PWK	0.957	0.587	0.334	0.188
LEWES	chrY	STF	chrX	PWK	0.971	0.761	0.764	0.565
LEWES	chrY	STF	chrY	PWK	0.988	0.695	0.514	0.352
LEWES	chrY	STF	chrY	PWK	0.989	0.728	0.706	0.509
PWK	chr11	PWK	chr19	PWK	0.998	0.926	0.893	0.826
PWK	chr11	PWK	chrX	PWK	0.965	0.633	0.668	0.408
PWK	chr11	PWK	chrY	PWK	0.969	0.65	0.668	0.421
PWK	chr19	PWK	chrX	PWK	0.979	0.534	0.579	0.303
PWK	chr19	PWK	chrY	PWK	0.982	0.57	0.585	0.327
PWK	chrX	PWK	chrY	PWK	0.997	0.862	0.807	0.694
PWK	chr11	STF	chr11	PWK	0.994	0.821	0.662	0.54
PWK	chr11	STF	chr19	PWK	0.991	0.811	0.538	0.432
PWK	chr11	STF	chrX	PWK	0.964	0.66	0.512	0.326
PWK	chr11	STF	chrY	PWK	0.951	0.615	0.352	0.206
PWK	chr19	STF	chr11	PWK	0.969	0.807	0.731	0.571
PWK	chr19	STF	chr19	PWK	0.994	0.8	0.55	0.438
PWK	chr19	STF	chrX	PWK	0.958	0.649	0.522	0.324
PWK	chr19	STF	chrY	PWK	0.956	0.623	0.352	0.21
PWK	chrX	STF	chr11	PWK	0.944	0.441	0.384	0.16
PWK	chrX	STF	chr19	PWK	0.9	0.353	0.375	0.119
PWK	chrX	STF	chrX	PWK	0.989	0.793	0.759	0.595
PWK	chrX	STF	chrY	PWK	0.951	0.599	0.694	0.396
PWK	chrY	STF	chr11	PWK	0.962	0.498	0.397	0.19
PWK	chrY	STF	chr19	PWK	0.913	0.437	0.295	0.118
PWK	chrY	STF	chrX	PWK	0.985	0.726	0.72	0.515
PWK	chrY	STF	chrY	PWK	0.943	0.592	0.68	0.379
STF	chr11	STF	chr19	PWK	0.998	0.933	0.666	0.62
STF	chr11	STF	chrX	PWK	0.98	0.635	0.512	0.318
STF	chr11	STF	chrY	PWK	0.97	0.67	0.48	0.312
STF	chr19	STF	chrX	PWK	0.968	0.652	0.22	0.139
STF	chr19	STF	chrY	PWK	0.96	0.641	0.24	0.148
STF	chrX	STF	chrY	PWK	0.996	0.834	0.804	0.668
LEWES	chr11	LEWES	chr19	STF	0.991	0.848	0.68	0.572
LEWES	chr11	LEWES	chrX	STF	0.971	0.559	0.467	0.253
LEWES	chr11	LEWES	chrY	STF	0.962	0.567	0.357	0.195
LEWES	chr19	LEWES	chrX	STF	0.985	0.588	0.462	0.268
LEWES	chr19	LEWES	chrY	STF	0.95	0.591	0.521	0.292
LEWES	chrX	LEWES	chrY	STF	0.986	0.84	0.782	0.648
LEWES	chr11	PWK	chr11	STF	0.989	0.842	0.696	0.58
LEWES	chr11	PWK	chr19	STF	0.991	0.849	0.697	0.587
LEWES	chr11	PWK	chrX	STF	0.884	0.334	0.379	0.112
LEWES	chr11	PWK	chrY	STF	0.919	0.422	0.396	0.153
LEWES	chr19	PWK	chr11	STF	0.997	0.907	0.829	0.75
LEWES	chr19	PWK	chr19	STF	0.999	0.933	0.835	0.779
LEWES	chr19	PWK	chrX	STF	0.941	0.427	0.479	0.192
LEWES	chr19	PWK	chrY	STF	0.966	0.493	0.493	0.235
LEWES	chrX	PWK	chr11	STF	0.913	0.521	0.635	0.302
LEWES	chrX	PWK	chr19	STF	0.9	0.487	0.634	0.278
LEWES	chrX	PWK	chrX	STF	0.982	0.789	0.762	0.59
LEWES	chrX	PWK	chrY	STF	0.988	0.756	0.72	0.538
LEWES	chrY	PWK	chr11	STF	0.925	0.581	0.626	0.336
LEWES	chrY	PWK	chr19	STF	0.914	0.545	0.605	0.301
LEWES	chrY	PWK	chrX	STF	0.994	0.849	0.767	0.647
LEWES	chrY	PWK	chrY	STF	0.996	0.85	0.783	0.663
LEWES	chr11	STF	chr11	STF	0.962	0.681	0.593	0.389
LEWES	chr11	STF	chr19	STF	0.996	0.782	0.55	0.428
LEWES	chr11	STF	chrX	STF	0.917	0.507	0.483	0.225
LEWES	chr11	STF	chrY	STF	0.973	0.613	0.37	0.221
LEWES	chr19	STF	chr11	STF	0.972	0.808	0.748	0.588
LEWES	chr19	STF	chr19	STF	0.977	0.858	0.608	0.51
LEWES	chr19	STF	chrX	STF	0.974	0.593	0.543	0.314
LEWES	chr19	STF	chrY	STF	0.975	0.704	0.488	0.335
LEWES	chrX	STF	chr11	STF	0.985	0.601	0.435	0.258
LEWES	chrX	STF	chr19	STF	0.966	0.542	0.34	0.178
LEWES	chrX	STF	chrX	STF	0.964	0.688	0.807	0.535
LEWES	chrX	STF	chrY	STF	0.993	0.732	0.689	0.501
LEWES	chrY	STF	chr11	STF	0.964	0.596	0.397	0.228
LEWES	chrY	STF	chr19	STF	0.956	0.58	0.305	0.169
LEWES	chrY	STF	chrX	STF	0.972	0.754	0.766	0.562
LEWES	chrY	STF	chrY	STF	0.989	0.734	0.709	0.515
PWK	chr11	PWK	chr19	STF	1	0.946	0.896	0.847
PWK	chr11	PWK	chrX	STF	0.958	0.615	0.656	0.387
PWK	chr11	PWK	chrY	STF	0.975	0.649	0.65	0.411
PWK	chr19	PWK	chrX	STF	0.983	0.538	0.576	0.304
PWK	chr19	PWK	chrY	STF	0.944	0.585	0.596	0.33
PWK	chrX	PWK	chrY	STF	0.996	0.866	0.814	0.702
PWK	chr11	STF	chr11	STF	0.992	0.822	0.698	0.569
PWK	chr11	STF	chr19	STF	0.985	0.81	0.542	0.433
PWK	chr11	STF	chrX	STF	0.975	0.732	0.716	0.511
PWK	chr11	STF	chrY	STF	0.889	0.483	0.637	0.274
PWK	chr19	STF	chr11	STF	0.969	0.818	0.718	0.569
PWK	chr19	STF	chr19	STF	0.912	0.597	0.645	0.351
PWK	chr19	STF	chrX	STF	0.967	0.684	0.717	0.474
PWK	chr19	STF	chrY	STF	0.877	0.451	0.611	0.242
PWK	chrX	STF	chr11	STF	0.943	0.441	0.365	0.152
PWK	chrX	STF	chr19	STF	0.875	0.345	0.248	0.075
PWK	chrX	STF	chrX	STF	0.989	0.774	0.746	0.571
PWK	chrX	STF	chrY	STF	0.953	0.588	0.671	0.376
PWK	chrY	STF	chr11	STF	0.957	0.535	0.332	0.17
PWK	chrY	STF	chr19	STF	0.91	0.437	0.272	0.108
PWK	chrY	STF	chrX	STF	0.989	0.715	0.72	0.509
PWK	chrY	STF	chrY	STF	0.941	0.587	0.668	0.369
STF	chr11	STF	chr19	STF	0.997	0.94	0.652	0.611
STF	chr11	STF	chrX	STF	0.977	0.64	0.517	0.323
STF	chr11	STF	chrY	STF	0.974	0.697	0.477	0.324
STF	chr19	STF	chrX	STF	0.906	0.473	0.38	0.163
STF	chr19	STF	chrY	STF	0.974	0.669	0.349	0.227
STF	chrX	STF	chrY	STF	0.997	0.831	0.791	0.656
